# Within-Patient Evolution of *Pseudomonas aeruginosa* Populations During Antimicrobial Treatment

**DOI:** 10.1101/2025.09.19.677277

**Authors:** Giuseppe Fleres, Ellen G. Kline, Kevin M. Squires, Tyler Tate, Hannah M. Creager, Ryan K. Shields, Daria Van Tyne

**Affiliations:** Division of Infectious Diseases, University of Pittsburgh School of Medicine; Center for Evolutionary Biology and Medicine, University of Pittsburgh School of Medicine; Center for Innovative Antimicrobial Therapy, University of Pittsburgh School of Medicine; Antibiotic Management Program, University of Pittsburgh Medical Center

**Keywords:** culture-enriched metagenomics, *Pseudomonas aeruginosa*, within-host evolution

## Abstract

Multidrug-resistant (MDR) *Pseudomonas aeruginosa* infections pose a major challenge to effective treatment. Understanding genomic adaptations during antimicrobial therapy in patients infected with this pathogen is crucial for preventing therapeutic failure. Here we investigated the population diversity and evolution of *P. aeruginosa* collected longitudinally from six patients who evolved multidrug-resistant infections. Serial *P. aeruginosa* clinical isolates (n=63) and culture-enriched metagenomic population samples (n=39) were collected and subjected to whole-genome sequencing. The resulting data were used to characterize and compare the species composition, multi-locus sequence types (STs), and resistance-associated mutations present within each sample type. Single-isolate sequencing showed that each patient was infected with a single *P. aeruginosa* strain that accumulated mutations and became increasingly more resistant over time. Mutations in genes associated with beta-lactam resistance, including *ampC, ftsI*, and *mexR*, arose over time and corresponded with changes in antimicrobial susceptibility in single isolates. Species profiling of culture-enriched metagenomic populations revealed that all samples contained *P. aeruginosa*, but also additional Gram-negative pathogens. Metagenomic analysis of culture-enriched populations identified resistance-associated mutations at low frequency, many of which were not identified in single isolates from the same sample. In some cases, resistance-associated mutations initially detected at low frequency rose to fixation after antimicrobial treatment. Overall, this study shows that population-based metagenomic sequencing effectively captures within-patient genomic diversity of *P. aeruginosa* during antimicrobial therapy, and could aid the detection and interpretation of resistance-associated mutations in this pathogen.

**Importance:** *Pseudomonas aeruginosa* infections are notoriously difficult to treat and are associated with high rates of morbidity and mortality. While the genetic basis of resistance in *P. aeruginosa* is well documented *in vitro*, less is known about how resistance evolves within patients during antibiotic therapy. Standard approaches based on analysis of clonal isolates may miss within-patient diversity, potentially overlooking low-frequency mutations that contribute to treatment failure. In this study, we integrated single-colony whole-genome sequencing with culture-enriched metagenomic sequencing to monitor the evolution of *P. aeruginosa* populations in patients receiving antibiotic therapy. This approach enabled the detection of emerging resistance mutations, such as low-frequency variants in *ampC* and *ftsI*, before these variants rose to fixation. It also revealed genetically resistant subpopulations missed by isolate sequencing alone. Together, our findings highlight the value of population-based metagenomic sequencing in capturing bacterial adaptation during infection, and underscore its potential to improve resistance surveillance and guide personalized antimicrobial therapy.
