## Supplemental Table 1 for "Within-Patient Evolution of *Pseudomonas aeruginosa* Populations During Antimicrobial Treatment"

### Sheet: Genome and gene coverage
Supplemental Table 1. P. aeruginosa genome-wide and individual gene coverage in culture-enriched metagenomic samples
Patient ID	Sample ID	Total reads	PSAR reads	PSAR genome coverage	Gene Coverage
					AmpC	AmpD	FtsI	OprD	MexR	DacB	LasR	GyrA	GyrB
1	P3829	9641918	1	114.165	127.889	167.917	160.304	159.352	143.502	111.89	161.285	191.649	211.044
	P3847	8243210	1	176.739	176.975	228.603	222.363	211.682	194.786	174.771	216.383	208.945	245.502
	P3868	19771388	1	392.907	377.168	565.224	458.868	437.079	382.45	388.716	495.342	437.817	499.748
	P4281	9516098	1	208.035	220.611	237.051	230.32	236.142	241.52	188.021	272.933	203.935	306.81
	P3984	8125808	1	173.629	170.123	225.25	210.901	202.181	223.784	181.858	223.19	210.459	254.517
	P3969	8822848	1	191.057	202.142	256.002	231.589	239.18	191.966	206.774	281.444	229.782	243.528
	P3877	7194120	1	155.011	152.214	194.009	192.309	177.22	160.631	173.013	207.21	181.498	197.559
	P3899	9468746	1	205.203	198.469	255.882	245.312	240.694	252.381	207.18	275.168	238.643	275.234
	P3999	6937280	1	147.656	144.906	200.451	170.871	189.253	153.914	153.577	203.958	172.114	210.462
2	P3990	8029554	1	172	166.095	198.511	198.736	-	203.336	179.011	212.546	196.26	235.9
	P4005	8653578	1	185	185.317	226.522	208.789	-	202.82	197.528	226.931	206.207	239.009
3	P4010	7780238	1	166.058	145.768	204.552	213.539	215.615	165.426	172.084	203.864	199.637	227.964
	P4038	9718196	1	219.271	228.263	295.24	269.287	173.819	258.919	224.021	312.258	256.895	302.455
	P4097	11102156	1	231.959	230.781	370.127	295.859	223.986	275.099	228.515	319.56	273.8	314.722
	P4120	5517594	1	121.459	112.765	157.039	147.983	112.208	146.151	142.938	176.076	149.282	157.921
	P4214	7930376	1	170.722	167.683	223.949	193.145	152.022	212.538	166.775	238.667	209.642	226.798
	P4253	8347058	1	187.01	173.148	234.37	234.343	152.483	218.365	204.179	256.543	225.662	248.891
	P4287	8868716	1	197.222	200.74	273.436	256.482	178.915	239.439	200.313	260.569	243.525	257.254
	P4309	8789570	1	197.452	202.954	261.887	260.13	162.291	242.673	213.99	259.387	239.681	280.347
	P4310	8809996	1	201.45	211.167	220.866	248.611	161.15	196.059	207.243	289.688	221.199	266.347
4	P4124	8636982	0.42	83.3207	61.5494	82.8554	90.9885	-	71.4234	76.6457	95.3639	154.485	173.665
	P4127	7989186	0.11	30.5224	18.4255	25.3351	21.3034	-	23.4595	19.805	24.0556	123.952	130.495
	P4142	9076802	0.94	164.059	150.913	201.963	205.849	-	173.133	161.426	224.113	183.912	254.013
	P4087	10094068	1	205.568	210.841	297.079	270.362	-	256.545	192.052	302.053	257.216	311.344
	P4109	8705722	0.85	134.429	118.919	145.372	145.956	-	136.435	124.151	160.357	144.749	187.775
	P4236	9176396	0.998	182.624	149.065	226.437	207.606	-	218.86	163.629	229.807	209.439	248.219
	P4119	9865280	0.99	201.748	190.775	242.813	258.546	-	217.446	197.539	278.267	231.083	262.074
5	P3674	11116316	0.998	228	249.192	347.866	284.121	-	208.545	205.213	313.136	248.041	293.024
	P3774	8770526	0.3	76	74.4824	123.797	86.0103	-	76.8423	70.8938	106.501	105.182	155.363
	P3831	7294240	1	137	148.013	197.277	190.959	-	170.595	162.412	197.881	193.509	206.516
	P4282	7244236	0.02	11	6.63652	24.3404	3.76609	-	5.83108	5.20894	7.02778	35.0819	84.038
	P3887	9939024	0.16	55	46.6968	48.97	66.1971	-	54.7072	42.812	47.2931	99.0584	147.271
	P4016	10385696	0.3	77	75.0511	89.5891	89.9259	-	83.1486	74.9301	94.3903	103.085	167.797
6	P3996	8215668	1	168.186	182.25	190.938	200.805	223.712	200.847	173.976	235.76	200.146	218.4
	P3981	8623000	1	178.954	186.246	185.958	211.067	241.512	160.856	183.879	241.408	206.782	221.033
	P3878	9017688	1	182.301	206.179	271.628	226.499	243.144	225.962	181.838	287.762	204.039	247.164
	P3903	9334882	0.89	171.357	183.023	263.004	224.783	219.933	207.117	181.89	258.444	194.876	244.116
	P3904	10740078	0.725	163.002	156.59	230.139	207.305	183.677	174.198	174.821	276.5	195.883	262.342
	P3960	8173036	0.98	164.159	166.153	229.035	220.467	212.415	184.718	163.939	232.551	198.131	239.059
-	Gene truncated/disrupted
	Excluded from variant detection analysis due to P. aeruginosa genome coverage <100x
