## Supplemental Table 2 for "Within-Patient Evolution of *Pseudomonas aeruginosa* Populations During Antimicrobial Treatment"

### Sheet: Supplemental_Table2
Supplemental Table 2. Pairwise SNP distance matrices of same-patient P. aeruginosa isolates
		3829	3847	3868	4281	3984	3986	3987	3969	3877	3879	3895	3896	3899	3900	3920	3999
Patient 1	3829	0	2	3	2	3	4	3	3	3	2	408	3	335	364	4	3
	3847	2	0	3	0	1	1	1	1	1	1	410	1	337	366	2	5
	3868	3	3	0	3	4	5	4	4	4	3	411	4	338	367	5	6
	4281	2	0	3	0	0	0	0	0	0	0	409	0	336	365	1	5
	3984	3	1	4	0	0	0	0	0	0	0	408	0	335	364	1	6
	3986	4	1	5	0	0	0	0	0	0	0	409	0	336	365	1	6
	3987	3	1	4	0	0	0	0	0	0	0	409	0	336	365	1	6
	3969	3	1	4	0	0	0	0	0	0	0	409	0	336	365	1	6
	3877	3	1	4	0	0	0	0	0	0	0	409	0	336	365	1	6
	3879	2	1	3	0	0	0	0	0	0	0	333	0	281	314	1	3
	3895	408	410	411	409	408	409	409	409	409	333	0	397	188	224	410	409
	3896	3	1	4	0	0	0	0	0	0	0	397	0	323	355	1	6
	3899	335	337	338	336	335	336	336	336	336	281	188	323	0	155	337	336
	3900	364	366	367	365	364	365	365	365	365	314	224	355	155	0	366	365
	3920	4	2	5	1	1	1	1	1	1	1	410	1	337	366	0	7
	3999	3	5	6	5	6	6	6	6	6	3	409	6	336	365	7	0
		3941	3990	3973	4002	4005	4040	4041
Patient 2	3941	0	0	0	1	0	2	1
	3990	0	0	0	1	0	2	1
	3973	0	0	0	1	0	2	0
	4002	1	1	1	0	1	3	1
	4005	0	0	0	1	0	2	0
	4040	2	2	2	3	2	0	3
	4041	1	1	0	1	0	3	0
		4010	4101	4038	4097	4182	4183	4120	4121	4214	4253	4287	4309	4310
Patient 3	4010	0	0	2	3	5	6	8	8	8	10	14	8	6
	4101	0	0	2	3	5	6	8	8	8	11	14	8	6
	4038	2	2	0	5	3	4	6	6	6	8	12	6	4
	4097	3	3	5	0	5	6	8	8	8	10	14	8	6
	4182	5	5	3	5	0	3	5	5	5	7	11	5	3
	4183	6	6	4	6	3	0	6	4	6	6	10	6	2
	4120	8	8	6	8	5	6	0	6	4	8	12	4	6
	4121	8	8	6	8	5	4	6	0	6	2	6	6	4
	4214	8	8	6	8	5	6	4	6	0	8	12	4	6
	4253	10	11	8	10	7	6	8	2	8	0	4	8	6
	4287	14	14	12	14	11	10	12	6	12	4	0	12	10
	4309	8	8	6	8	5	6	4	6	4	8	12	0	6
	4310	6	6	4	6	3	2	6	4	6	6	10	6	0
		4124	4127	4142	4087	4109	4236	4119
Patient 4	4124	0	4	5	6	19	18	23
	4127	4	0	3	4	17	16	21
	4142	5	3	0	1	18	17	22
	4087	6	4	1	0	19	18	23
	4109	19	17	18	19	0	1	7
	4236	18	16	17	18	1	0	6
	4119	23	21	22	23	7	6	0
		3697	3674	3775	3774	3736	3748	3776	3831	4282	3887	4145	4016
Patient 5	3697	0	0	1	0	1	2	2	2	1	2	0	5
	3674	0	0	1	0	1	2	2	2	1	2	0	5
	3775	1	1	0	1	2	3	3	3	2	3	1	6
	3774	0	0	1	0	1	2	2	2	1	2	0	5
	3736	1	1	2	1	0	3	1	3	2	3	1	6
	3748	2	2	3	2	3	0	4	0	3	4	2	3
	3776	2	2	3	2	1	4	0	4	3	4	2	7
	3831	2	2	3	2	3	0	4	0	3	4	2	3
	4282	1	1	2	1	2	3	3	3	0	1	1	6
	3887	2	2	3	2	3	4	4	4	1	0	2	7
	4145	0	0	1	0	1	2	2	2	1	2	0	5
	4016	5	5	6	5	6	3	7	3	6	7	5	0
		4284	3957	3996	3981	3878	3903	3904	3960
Patient 6	4284	0	1	1	2	1	2	1	2
	3957	1	0	0	1	0	1	0	1
	3996	1	0	0	1	0	1	0	1
	3981	2	1	1	0	1	2	1	2
	3878	1	0	0	1	0	1	0	1
	3903	2	1	1	2	1	0	0	2
	3904	1	0	0	1	0	0	0	1
	3960	2	1	1	2	1	2	1	0
