## Supplemental Table 3 for "Within-Patient Evolution of *Pseudomonas aeruginosa* Populations During Antimicrobial Treatment"

### Sheet: Variants
Supplemental Table 3. Resistance-associated mutations detected in single-colony and culture-enriched metagenomic data
Patient ID	Study Day	Single colony ID	MLST	Population ID	Species ID from Population	RESISTANCE_ASSOCIATED MUTATIONS																		Antibiotic Susceptibility Testing (MIC)
						AmpC (Isolate)	AmpC (Population)	AmpD (Isolate)	AmpD (Population)	FtsI (Isolate)	FtsI (Population)	OprD (Isolate)	OprD (Population)	MexR (Isolate)	MexR (Population)	DacB (Isolate)	DacB (Population)	LasR (Isolate)	LasR (Population)	GyrA (Isolate)	GyrA POP (Population)	GyrB (Isolate)	GyrB (Population)	ATM	FEP	CAZ	MEM	TZP	C/T	CZA
1	0	3829 (PSA02987)	389	P3829	100% P. aeruginosa	ND	ND	ND	ND	ND	ND	ND	ND	ND	ND	ND	ND	ND	ND	ND	ND	ND	ND	16	4	4	<=1	<=8	2	4
	8	3847	389	P3847	100% P. aeruginosa	ND	ND	ND	ND	ND	ND	ND	ND	ND	ND	ND	ND	ND	ND	ND	ND	ND	ND	16	8	8	4	32	1	4
	34	3868	389	P3868	100% P. aeruginosa	Δ57 bp	Δ57 bp 100%	ND	ND	ND	ND	ND	ND	ND	ND	ND	ND	ND	ND	ND	ND	ND	ND	16	8	>16	<=1	<=8	64	32
	50	4281	389	P4281	100% P. aeruginosa	Δ57 bp	Δ57 bp 100%	ND	ND	ND	ND	ND	ND	ND	ND	ND	ND	ND	ND	ND	ND	ND	ND	16	8	>16	<=1	16	64	32
	54	3984	389	P3984	100% P. aeruginosa	Δ57 bp	Δ57 bp 100%	ND	ND	ND	ND	ND	ND	ND	ND	ND	ND	ND	ND	T83I	T83I 19.7%	ND	S466F 71.1%	16	16	>16	<=1	16	64	32
	55	3986	389	-	-	Δ57 bp	-	ND	ND	ND	-	ND	-	ND	-	ND	-	ND	-	T83I	-	ND	-	<=4	8	>16	<=1	<=8	32	16
	57	3987	389	-	-	Δ57 bp	-	ND	ND	ND	-	ND	-	ND	-	ND	-	ND	-	T83I	-	ND	-	16	16	>16	<=1	16	32	16
	64	3969	389	P3969	100% P. aeruginosa	Δ57 bp	Δ57 bp 100%	ND	ND	ND	ND	ins +C	ins +C 79.7%; Δ13 bp 9.3%	ND	ND	ND	ND	ND	ND	T83I	T83I 100%	ND	ND	16	8	>16	<=1	<=8	32	32
	66	3877	389	P3877	100% P. aeruginosa	Δ57 bp	Δ57 bp 100%	ND	ND	ND	ND	Δ13 bp	ins +C 77.6%; Δ13 bp 11.9%	ND	ND	ND	ND	ND	ND	T83I	T83I 100%	ND	ND	16	8	16	>8	16	32	32
	71	3879	389	-	-	Δ57 bp	-	ND	-	ND	-	Δ13 bp	-	ND	-	ND	-	ND	-	T83I	-	ND	-	16	8	>16	>8	16	64	32
	81	3895	389	-	-	ND	-	ND	-	R504C	-	Multiple	-	ND	-	ND	-	ND	-	T83I	-	ND	-	>16	>16	>16	>8	>64	>64	64
	81	3896	389	-	-	Δ57 bp	-	ND	-	ND	-	ins +C	-	ND	-	ND	-	ND	-	T83I	-	ND	-	16	16	>16	>8	16	64	32
	86	3899	389	P3899	100% P. aeruginosa	ND	ND	ND	I149N 6.0%; G169D 9.4%	R504C	R504C 100%	Multiple	Multiple	ND	ND	ND	ND	ND	ND	T83I	T83I 100%	ND	ND	>16	>16	>16	>8	>64	>64	256
	86	3900	389	-	-	ND	-	ND	-	R504C	-	Multiple	-	ND	-	ND	-	ND	-	T83I	-	ND	-	>16	>16	>16	>8	>64	>64	256
	91	3920	389	-	-	Δ57 bp	-	ND	-	ND	-	ins +C	-	ND	-	ND	-	ND	-	T83I	-	ND	-	16	16	>16	>8	16	64	32
	124	3999	389	P3999	100% P. aeruginosa	Δ57 bp	Δ57 bp 100%	ND	ND	ND	ND	ND	ins +C 18.2%	ND	ND	ND	ND	ND	ND	ND	T83I 18.4%	ND	ND	<=4	8	4	<=1	<=8	1	2
2	0	3941 (PSA03145)	207	-	-	ND	-	ND	-	ND	-	ND	-	ND	-	ND	-	ND	-	ND	-	ND	-	>16	16	>16	8	>64	4	4
	11	3990	207	P3990	100% P. aeruginosa	ND	ND	ND	ND	ND	ND	ND	ins +GC 5.2%	ND	ND	ND	ND	ND	new junction 20%	ND	ND	ND	ND	>16	16	>16	<=1	>64	8	8
	32	3973	207	-	-	ND	-	ND	-	ND	-	ins +GC	-	ND	-	ND	-	ND	-	ND	-	ND	-	>16	16	>16	8	>64	8	8
	38	4002	207	-	-	ND	-	ND	-	ND	-	ins +GC	-	ND	-	ND	-	ND	-	ND	-	ND	-	>16	>16	>16	8	>64	4	4
	46	4005	207	P4005	100% P. aeruginosa	ND	Δ21 bp 32.3%	ND	ND	ND	ND	ins +GC	ins +GC 64.2%; W138* 14.7%	Disrupted	Disrupted 76.4%	ND	ND	ND	ND	ND	ND	ND	ND	>16	>16	>16	>8	>64	8	16
	69	4040	207	-	-	Δ21 bp	-	ND	-	ND	-	ins +GC	-	Δ12 bp	-	ND	-	Y93*	-	ND	-	ND	-	>16	16	>16	>8	32	>64	256
	69	4041	207	-	-	ND	-	ND	-	ND	-	ins +GC	-	ND	-	ND	-	ND	-	ND	-	ND	-	>16	>16	>16	8	>64	4	8
3	0	4010 (PSA03266)	1051	P4010	100% P. aeruginosa	ND	ND	ND	ND	ND	ND	ND	ND	ND	ND	ND	ND	ND	D73V 28.6%, Δ12 bp 17.3%	ND	ND	ND	ND	16	16	>16	<=1	64	2	2
	8	4101	1051	-	-	ND	-	ND	-	ND	-	ND	-	ND	-	ND	-	ND	-	ND	-	ND	-	16	16	>16	<=1	>64	4	2
	23	4038	1051	P4038	100% P. aeruginosa	ND	ND	ND	ND	ND	ND	Δ712 bp	Δ712 bp 100%	Q55*	Q55* 100%	ND	ND	ND	ND	ND	ND	ND	ND	>16	>16	>16	>8	>64	4	16
	68	4097	1051	P4097	100% P. aeruginosa	P243S	E247K 88.5%; P243S 7.8%	ND	ND	ND	P215L 5.7%	Δ1 bp	Δ1 bp 8.9%	ND	Q55* 88.1%	ND	ND	ND	G191D 11.1%	ND	ND	ND	ND	>16	>16	>16	>8	64	>64	16
	72	4182	1051	-	-	E247K	-	ND	-	ND	-	Δ712 bp	-	Q55*	-	ND	-	ND	-	ND	-	ND	-	>16	16	>16	>8	32	>64	32
	72	4183	1051	-	-	E247K	-	ND	-	P215L	-	Δ712 bp	-	Q55*	-	ND	-	ND	-	ND	-	ND	-	>16	>16	>16	>8	64	>64	16
	95	4120	1051	P4120	100% P. aeruginosa	E247K	E247K 100%	ND	ND	ND	P215L 13.1%	Δ712 bp	Δ712 bp 100%	Q55*	Q55* 100%	ND	ND	G191D	G191D 87.6%	D87Y	D87Y 85.2%; T83I 12.2%	ND	ND	>16	16	>16	>8	32	>64	64
	95	4121	1051	-	-	E247K	-	ND	-	P215L	-	Δ712 bp	-	Q55*	-	ND	-	ND	-	T83I	-	ND	-	>16	>16	>16	>8	64	>64	128
	121	4214	1051	P4214	100% P. aeruginosa	E247K	E247K 100%	ND	ND	ND	P215L 14.4%	Δ712 bp	Δ712 bp 100%	Q55*	Q55* 100%	ND	ND	G191D	G191D 81.3%	D87Y	D87Y 80.0%; T83I 14.3%	ND	S466F 6.7%	>16	16	>16	>8	32	>64	128
	132	4253	1051	P4253	100% P. aeruginosa	E247K	E247K 100%	ND	ND	P215L	P215L 100%	Δ712 bp	Δ712 bp 100%	Q55*	Q55* 100%	ND	ND	ND	ND	T83I	T83I 100%	ND	ND	>16	>16	>16	>8	64	>64	128
	143	4287	1051	P4287	100% P. aeruginosa	E247K	E247K 100%	ND	ND	P215L	P215L 100%	Δ712 bp	Δ712 bp 100%	Q55*	Q55* 100%	ND	ND	V208M	G191D 8.1%; S194N 15.0%; W195* 10.5%	T83I	T83I 100%	ND	ND	>16	>16	>16	>8	64	>64	128
	152	4309	1051	P4309	100% P. aeruginosa	E247K	E247K 100%	ND	ND	ND	P215L 90.3%	Δ712 bp	Δ712 bp 100%	Q55*	Q55* 100%	ND	ND	G191D	R61C 5.1%; G191D 24.8%; S194N 19.2%; W195* 6.2%	D87Y	D87Y 16.2%; T83I 81.0%	ND	ND	>16	16	>16	>8	32	>64	32
	153	4310	1051	P4310	100% P. aeruginosa	E247K	E247K 100%	ND	ND	P215L	P215L 100%	Δ712 bp	Δ712 bp 100%	Q55*	Q55* 100%	ND	ND	ND	ND	ND	ND	ND	ND	>16	>16	>16	>8	64	>64	256
4	0	4124	253	P4124	58% S. marcescens, 42% P. aeruginosa	ND	-	ND	-	ND	-	ND	-	ND	-	ND	-	ND	-	ND	-	ND	-	<=4	<=2	4	4	<=8	0.5	1
	0	4127	253	P4127	89% S. marcescens, 11% P. aeruginosa	ND	-	ND	-	ND	-	ND	-	ND	-	ND	-	ND	-	ND	-	ND	-	<=4	<=2	4	4	<=8	0.5	1
	8	4142 (PSA03348)	253	P4142	94% P. aeruginosa, 6% S. marcescens	ND	ND	ND	ND	P215L	P215L 84.1%	ND	ND	ND	ND	ND	ND	ND	ND	ND	ND	ND	ND	>16	8	16	8	64	2	2
	18	4087	253	P4087	100% P. aeruginosa	ND	ND	ND	ND	P215L	P215L 83.8%	ND	ND	ND	ND	ND	ND	ND	ND	ND	ND	ND	ND	>16	8	16	8	64	4	2
	37	4109	253	P4109	85% P. aeruginosa, 14% K. variicola, 0.5% S. marcescens	G183D	G183D 43.7%	ND	ND	ND	ND	ND	ND	ND	ND	ND	ND	ND	ND	ND	ND	S466F	S466F 66.1%	>16	16	>16	>8	>64	64	64
	47	4236	253	P4236	99.8% P. aeruginosa, 0.2% S. maltophilia	G183D	G183D 100%	ND	ND	ND	Y268C 8.4%; N427S 5.7%	ND	ND	ND	ND	ND	ND	ND	ND	ND	ND	S466F	S466F 100%	>16	>16	>16	>8	64	64	64
	54	4119	253	P4119	99% P. aeruginosa, 1% S.maltophilia	G183D	G183D 100%	ND	ND	Y268C	Y268C 90.0%; N427S 8.3%	ND	ND	ND	ND	ND	ND	ND	ND	ND	ND	S466F	S466F 100%	>16	>16	>16	>8	>64	>64	256
5	0	3697 (PSA02808)	111	-	-	ND	-	ND	-	ND	-	ND	-	ND	-	ND	-	ND	-	ND	-	ND	-	16	16	4	>8	>64	1	1
	25	3674	111	P3674	99.8% P. aeruginosa, 0.2% E. kobei	ND	ND	ND	ND	ND	G216S 7.0%	ND	ND	ND	ND	ND	ND	ND	ND	ND	ND	ND	ND	>16	>16	>16	>8	>64	2	4
	34	3775	111	-	-	ND	-	ND	-	ND	-	ND	-	ND	-	ND	-	ND	-	ND	-	ND	-	>16	>16	8	>8	>64	4	4
	55	3774	111	P3774	70% E. kobei, 30% P. aeruginosa	ND	-	ND	-	ND	-	ND	-	ND	-	ND	-	ND	-	ND	-	ND	-	<=4	8	4	4	64	1	1
	68	3736	111	-	-	ND	-	ND	-	G216S	-	ND	-	ND	-	ND	-	ND	-	ND	-	ND	-	16	>16	8	>8	>64	4	8
	90	3748	111	-	-	2 bp→CT	-	ND	-	ND	-	ND	-	ND	-	W92R	-	ND	-	ND	-	ND	-	>16	>16	>16	8	>64	>64	256
	101	3776	111	-	-	ND	-	ND	-	G216S	-	ND	-	ND	-	ND	-	ND	-	ND	-	ND	-	>16	>16	>16	>8	>64	8	16
	133	3831	111	P3831	100% P. aeruginosa	2 bp→CT	ND	ND	ND	ND	ND	ND	ND	ND	ND	W92R	ND	ND	ND	ND	ND	ND	ND	>16	>16	>16	>8	>64	>64	256
	168	4282	111	P4282	58% E. kobei, 40% K. pneumoniae, 2% P. aeruginosa	ND	-	ND	-	ND	-	ND	-	ND	-	ND	-	ND	-	ND	-	ND	-	16	8	4	4	>64	1	2
	185	3887	111	P3887	62% K. pneumoniae, 22% S. maltophilia, 16% P. aeruginosa	ND	-	ND	-	ND	-	ND	-	ND	-	ND	-	ND	-	ND	-	ND	-	>16	16	8	>8	>64	2	4
	206	4145 (PSA03163)	111	-	-	ND	-	ND	-	ND	-	ND	-	ND	-	ND	-	ND	-	ND	-	ND	-	16	>16	8	>8	>64	4	8
	256	4016	111	P4016	55% R. ornithinolytica, 30% P. aeruginosa, 12% S. maltophilia, 3% K. pneumoniae	E247K	-	ND	-	ND	-	ND	-	ND	-	ND	-	ND	-	ND	-	ND	-	>16	>16	>16	>8	>64	>64	64
6	0	4284 (PSA03009)	17	-	-	ND	-	ND	-	ND	-	ND	-	ND	-	ND	-	ND	-	ND	-	ND	-	<=4	<=2	4	<=1	<=8	1	2
	22	3957	17	-	-	ND	-	Δ1,512 bp	-	ND	-	ND	-	ND	-	ND	-	ND	-	ND	-	ND	-	16	16	16	<=1	32	2	4
	26	3996	17	P3996	100% P. aeruginosa	ND	ND	Δ1,512 bp	Δ1,512 bp 100%	ND	ND	ND	ND	Δ4 bp	Δ4 bp 70.8%	ND	ND	ND	ND	ND	ND	ND	ND	>16	>16	>16	<=1	>64	2	16
	39	3981	17	P3981	100% P. aeruginosa	ND	ND	Δ1,512 bp	Δ1,512 bp 100%	ND	ND	Y304*	Y304* 59.2%	Δ15 bp	Δ15 bp 88.7%; Δ4 bp 11.8%	ND	ND	ND	ND	ND	ND	ND	ND	>16	>16	>16	>8	64	4	16
	49	3878	17	P3878	100% P. aeruginosa	ND	ND	Δ1,512 bp	Δ1,512 bp 100%	ND	ND	ND	Q30* 42.1%; ins +T 41.0%	ND	Δ4 bp 44.0%	Δ1 bp	Δ1 bp 54.0%; Δ4 bp 38.7%	ND	ND	ND	ND	ND	ND	>16	>16	>16	>8	>64	8	32
	75	3903	17	P3903	89% P. aeruginosa, 11% E. hormaechei	ND	G183D 47.5%; Δ57 bp 5.4%	Δ1,512 bp	Δ1,512 bp 100%	ND	ND	ND	Q30* 52.1%; Disrupted 17.6%	ND	Δ15 bp 32.0%; Δ4 bp 43.3%	ND	Δ4 bp 54.0%	ND	ND	ND	ND	ND	Multiple	16	16	16	<=1	64	4	4
	80	3904	17	P3904	72.5% P. aeruginosa, 27.5% E. hormaechei	ND	G183D 34.7%	Δ1,512 bp	Δ1,512 bp 100%	ND	ND	ND	Q30* 30.1%; Disrupted 12.3%	ND	Δ15 bp 29.1%; Δ4 bp 28.5%	ND	Δ4 bp 32.5%	ND	ND	ND	ND	ND	Multiple	>16	16	16	>8	64	2	4
	88	3960	17	P3960	98% P. aeruginosa, 2% E. hormaechei	ND	ND	ND	Disrupted 78.9%	ND	ND	ND	Disrupted 5.3%	ND	Δ15 bp 12.8%; Δ4 bp 5.6%	ND	ND	ND	ND	ND	ND	ND	ND	<=4	<=2	4	<=1	<=8	1	2
Single colony IDs list 4-digit isolate ID. Alias names are listed in parentheses.
Populations with <100x P. aeruginosa genome coverage were not analyzed for variant frequencies
ND = no variant detected, compared with patient-specific reference isolate genome (earliest isolate for each patient)
"-" = No data available (no population sample analyzed)
